# Endosomal cargo recycling mediated by Gpa1 and Phosphatidylinositol-3-Kinase is inhibited by glucose starvation

**DOI:** 10.1101/2021.04.02.438183

**Authors:** Kamilla ME. Laidlaw, Katherine M. Paine, Daniel D. Bisinski, Grant Calder, Karen Hogg, Sophia Ahmed, Sally James, Peter J. O’Toole, Chris MacDonald

**Affiliations:** York Biomedical Research Institute and Department of Biology, University of York, York, UK; Department of Biology & Chemistry, University of Osnabrück, Osnabrück, Germany; Bioscience Technology Facility, Department of Biology, University of York, UK

## Abstract

Cell surface protein trafficking is regulated in response to nutrient availability, with multiple pathways directing surface membrane proteins to the lysosome for degradation in response to suboptimal extracellular nutrients. Internalised protein and lipid cargoes recycle back to the surface efficiently in glucose replete conditions, but this trafficking is attenuated following glucose starvation. We find cells with either reduced or hyperactive phosphatidylinositol 3-kinase (PI3K) activity are defective for recycling. Furthermore, we find the yeast Gα subunit Gpa1, an endosomal PI3K effector, is required for surface recycling of cargoes. Following glucose starvation, mRNA and protein levels of a distinct Gα subunit Gpa2 are elevated following nuclear translocation of Mig1, which inhibits recycling of various cargoes. As Gpa1 and Gpa2 interact at the surface where Gpa2 concentrates during glucose starvation, we propose this disrupts PI3K activity required for recycling, potentially diverting Gpa1 to the surface and interfering with its endosomal role in recycling. In support of this model, glucose starvation and over-expression of Gpa2 alters PI3K endosomal phosphoinositide production. Glucose deprivation therefore triggers a survival mechanism to increase retention of surface cargoes in endosomes and promote their lysosomal degradation.
