## Supplementary material for "Endosomal cargo recycling mediated by Gpa1 and Phosphatidylinositol-3-Kinase is inhibited by glucose starvation": Table S1: Yeast Strains used in this study

### Sheet: Sheet1
Table 1: Yeast strains used in this study
Freezer Strain	Parental strain	Genotype	Reference	Figure Used
CMY56	BY4742	MATα, his3∆ leu2∆ lys2∆ ura3∆	Brachmann et al., 1998	Throughout as wild-type and parental strain
CMY211	BY4741	MATa, his3∆ leu2∆ met15∆ ura3∆	Brachmann et al., 1999
CMY703	BY4742	his3∆::HIS3-pRS303-Ste3-GFP-UL36	This study	1B, 1C, 4E, 5B, 5C, 7C, 9A
CMY741	BY4742	gpr1∆::Kanr his3∆::HIS3-pRS303-Ste3-GFP-UL36	This study	2C, 2D, 2E
CMY747	BY4742	ras2∆::Kanr his3∆::HIS3-pRS303-Ste3-GFP-UL36	This study	2C, 2D, 2E
CMY743	BY4742	gpa1∆::Kanr his3∆::HIS3-pRS303-Ste3-GFP-UL36	This study	2C, 2D, 2E, 2F, 2G
CMY1919	BY4741	gpa1∆::G418 MATa, his3∆1 leu2∆0 met15∆0 ura3∆0 Clone 1	Giaever, et al., 2002	3A, 3B, S1
CMY1920	BY4741	gpa1∆::G418 MATa, his3∆1 leu2∆0 met15∆0 ura3∆0 Clone 2	Giaever, et al., 2002	3B
CMY1921	BY4741	gpa1∆::G418 MATa, his3∆1 leu2∆0 met15∆0 ura3∆0 Clone 3	Giaever, et al., 2002	3B
CMY1923	BY4742	gpa1∆::G418 MATα, his3∆1 leu2∆0 lys2∆0 ura3∆0 Clone 1	Giaever, et al., 2002	3A, 3B
CMY1924	BY4742	gpa1∆::G418 MATα, his3∆1 leu2∆0 lys2∆0 ura3∆0 Clone 2	Giaever, et al., 2002	3B
CMY1925	BY4742	gpa1∆::G418 MATα, his3∆1 leu2∆0 lys2∆0 ura3∆0 Clone 3	Giaever, et al., 2002	3B
CMY1718	LWY7235	MATa, leu2-3,112 ura3-52 his3-Δ200 trp1-Δ901 lys2-801 suc2-Δ9	Bonangelino et al. 1997	4A, 4B, 4C, 4D, 4H
CMY1719	LWY13700	MATa, leu2-3,112 ura3-52 his3-Δ200 trp1-Δ901 lys2-801 suc2-Δ9 vps15∆::Kanr		4A, 4B, 4C, 4H
CMY1720	LWY13693	MATa, leu2-3,112 ura3-52 his3-Δ200 trp1-Δ901 lys2-801 suc2-Δ9 vps34∆::Kanr	Steinfeld et al. 2021	4A, 4B, 4C
CMY1977	BY4742	vps15-Damp R1261A Clone 1	This study	4H
CMY786	BY4742	SEC7-mGFP::loxP	This study	5A, 10F, 10G, S8
CMY828	SEY6210	VPS4-mCherry::His5+	Adell et al., 2017	5A, 10E, S7
CMY704	BY4742	rcy1∆::Kanr his3∆::HIS3-pRS303-Ste3-GFP-UL36	This study	5B
CMY1573	BY4742	snf3∆::Kanr his3∆::HIS3-pRS303-Ste3-GFP-UL36	This study	5E
CMY1571	BY4742	reg1∆::Kanr his3∆::HIS3-pRS303-Ste3-GFP-UL36	This study	5E, 5F
CMY1555	BY4742	reg1∆::Kanr	Giaever, et al., 2002	5G
CMY844	BY4741	MIG1-mGFP::HIS3 NRD1-mCherry::Hygr	Wollman et al., 2017	7A, 7B, S2
CMY997	BY4742	mig1∆::Kanr mig2∆::His5+	Laidlaw et al., 2021	7C
CMY745	BY4742	gpa2∆::Kanr his3∆::HIS3-pRS303-Ste3-GFP-UL36	This study	7F, 7G
CMY1592	BY4742	gpa1∆::Kanr gpa2∆::Nrsr his3∆::HIS3-pRS303-Ste3-GFP-UL36	This study	7F, 7G
CMY1644	BY4742	gpa2∆::Kanr mig2∆::loxP mig1∆::His5+	This study	7F, 7G
CMY1555	BY4742	rcy1∆::Kanr	Giaever, et al., 2002	7H, S3
CMY738	BY4742	gpa2∆::Kanr	Giaever, et al., 2002	7G, S4
CMY1555	BY4742	vps25∆::Kanr	Giaever, et al., 2002	10C, S6, S7
CMY789	BY4742	SEC7-mCherry::loxP	This study	10E, S7
CMY1996	BY4742	vps4∆::Kanr	Giaever, et al., 2002	10F, 10G, S8
CMY2001	BY4741	NOP1-GFP-Pib1	Weill, et al., 2018	11A
CMY2002	BY4741	NOP1-GFP-Snx41	Weill, et al., 2018	11B
CMY54	RC634	MAT⍺ sst1-3 rme ade2-1 ura1 his6 met1 can1 cyh2 GAL	Breslow, 1977	S1
CMY886	BY4742	YIplac211-SEC7-msCFPx6 plasmid was linearised with SpeI and integrated weith -Ura selection	This study	S4
