## Supplementary material for "Endosomal cargo recycling mediated by Gpa1 and Phosphatidylinositol-3-Kinase is inhibited by glucose starvation": Table S2: Plasmids used in this study

### Sheet: Sheet1
Table 2: Plasmids used in this study
Plasmid	Genotype	Reference	Figure Used
pRS315	Low copy centromeric yeast expression plasmid containing LEU2 marker	Sikorski and Hieter, 1989	Parent / control vector
pRS316	Low copy centromeric yeast expression plasmid containing URA3 marker	Sikorski and Hieter, 1989	Parent / control vector
pRS303	Integration / shuttle plasmid containing URA3 marker	Sikorski and Hieter, 1989	Parent vector
pCM264	pRS315 expressing Mup1-GFP from MUP1 promoter	Stringer and Piper, 2011	1A, 2G, 9C, 9D, S5
pCM995	pRS316 expressing Yap1801-mCherry from CUP1 promoter	Laidlaw et al., 2021	1A, 1B
pCM996	pRS316 expressing Yap1802-mCherry from CUP1 promoter	Laidlaw et al., 2021	1A, 1B
pCM988	pRS315 expressing Fur4-mNG from FUR4 promoter	This study	2G
pCM387	pRS315 expressing Ste3-GFP from STE3 promoter	Urbanowski and Piper, 2001	2G, 9D
pCM1049	pRS416 expressing wild-type Vps34WT	Steinfeld et al. 2021	4B, 4D, 4E
pCM1050	pRS416 expressing wild-type Vps34EDC (R283E, A287D, Y501C)	Steinfeld et al. 2021	4B, 4D, 4E
pCM1016	pRS316 expressing Gpa1-mGFP from CUP1 promoter	This study	5A
pCM1004	pRS316 expressing Gpa1-mCherry from CUP1 promoter	This study	5A, 5B, 10A, 10F, 10G, S1, S3, S8
pCM1011	pRS315 expressing Gpa2-GFP from CUP1 promoter	This study	8A, 8B, 8C, 8D, 8E, 9C, 10A, 10B, 10D, 10E, 10F, 10G, S3, S4, S5, S7, S8
pCM1044	pRS316 expressing Gpa1 (Q323L) -mCherry from CUP1 promoter	This study	5C, 5F
pCM691	pRS315 expressing Ste3-GFP-UL36 from STE3 promoter	Stringer and Piper, 2011	7C, 7F
pCM1015	pRS316 expressing Gpa2-mCherry from CUP1 promoter	This study	9A, 9B, 9D
pCM386	pRS415 expressing Can1-GFP from CAN1 promoter	Laidlaw et al., 2021	9D
pCM1002	pRS316 expressing Gpa2-GFP from CUP1 promoter	This study	10A, 10B
pCM438	pRS316 expressing Cos5-mCherry-GFP from CUP1 promoter	MacDonald et al., 2015	10C, 10F, 10G, S6, S7, S8
pCM1126	YGPM2o15 LEU2 based 2µ plasmid that contains GPA2	Jones et al., 2008	11A, 11B
pCM946	YIplac211-SEC7-msCFPx6	Day et al., 2018	S4
