## Supplementary material for "Endosomal cargo recycling mediated by Gpa1 and Phosphatidylinositol-3-Kinase is inhibited by glucose starvation": Table S3 - Statistical analysis

### Sheet: Sheet1
Table S3: Statistical tests
Experiemnt	Notes	p value	Figure Used
Ste3-GFP-DUb localisation	WT vs gpa1∆	<0.0001	2D
Ste3-GFP-DUb localisation	WT vs ras2∆	<0.0001	2D
Ste3-GFP-DUb localisation	WT vs gpr1∆	<0.0001	2D
Ste3-GFP-DUb localisation	WT vs Gpa1Q323L	<0.0001	5F
Ste3-GFP-DUb localisation	WT vs snf3∆	0.947	5F
Ste3-GFP-DUb localisation	WT vs reg1∆	0.0003	5F
Mig1-GFP in nucleus	Glucose vs raffinose	<0.0001	7B
GPA1 expression	mig1∆mig2∆ vs raffinose	0.7791	7E
GPA2 expression	mig1∆mig2∆ vs raffinose	0.0001	7E
Ste3-GFP-DUb localisation	WT vs mig1∆ mig2∆	<0.0001	7G
Ste3-GFP-DUb localisation	WT vs gpa2∆	0.7887	7G
Ste3-GFP-DUb localisation	WT vs gpa1∆ gpa2∆	<0.0001	7G
Ste3-GFP-DUb localisation	WT vs mig1∆ mig2∆ gpa2∆	0.1144	7G
Gpa2-GFP protein levels	Glucose vs raffinose	0.0287	8B
Gpa2-GFP / Vacuole	Glucose vs raffinose	0.868	8D
Gpa2-GFP / Cytoplasm	Glucose vs raffinose	<0.0001	8D
Gpa2-GFP / Surface	Glucose vs raffinose	<0.0001	8D
Surface Gpa2-GFP accumulations	Glucose vs raffinose	<0.0001	8F
PM only	Vector vs Gpa2-mCherry	<0.0001	9B
Endosome	Vector vs Gpa2-mCherry	<0.0001	9B
FRET unbleached control	pre-GFP vs post-GFP	0.711751	10G
FRET unbleached control	pre-mCherry vs post-mCherry	0.076729	10G
FRET Cos5-GFP-mCherry	pre-GFP vs post-GFP	0.002635	10G
FRET Cos5-GFP-mCherry	pre-mCherry vs post-mCherry	<0.000001	10G
FRET Gpa1-mCherry + Gpa2-GFP	pre-GFP vs post-GFP	0.001996	10G
FRET Gpa1-mCherry + Gpa2-GFP	pre-mCherry vs post-mCherry	6e-06	10G
FRET Gpa1-mCherry + Sec7-GFP	pre-GFP vs post-GFP	0.337666	10G
FRET Gpa1-mCherry + Sec7-GFP	pre-mCherry vs post-mCherry	1.5e-05	10G
GFP-Snx41 localisation no dots	Glucose vs raffinose	0.01395	11A
GFP-Snx41 localisation no dots	Glucose vs + Gpa2	0.023094	11A
GFP-Snx41 localisation 1 dot	Glucose vs raffinose	0.022072	11A
GFP-Snx41 localisation 1 dot	Glucose vs + Gpa2	0.04839	11A
GFP-Snx41 localisation > 1 dot	Glucose vs raffinose	0.000804	11A
GFP-Snx41 localisation > 1 dot	Glucose vs + Gpa2	0.015596	11A
GFP-Pib1 localisation no dots	Glucose vs raffinose	<0.0001	11B
GFP-Pib1 localisation no dots	Glucose vs + Gpa2	<0.0001	11B
GFP-Pib1 localisation 1 dot	Glucose vs raffinose	0.1275	11B
GFP-Pib1 localisation 1 dot	Glucose vs + Gpa2	0.5103	11B
GFP-Pib1 localisation > 1 dot	Glucose vs raffinose	<0.0001	11B
GFP-Pib1 localisation > 1 dot	Glucose vs + Gpa2	<0.0001	11B
Halo area	WT vs gpa1∆	<0.0001	S1
Halo area	WT vs gpa1∆ +Gpa1-mCherry	0.2081	S1
Halo area	gpa1∆ vs gpa1∆ +Gpa1-mCherry	<0.0001	S1
Cellular area	WT vs gpa2∆	<0.0001	S4
Cellular area	WT vs gpa2∆ + Gpa2-GFP	0.1846	S4
Cellular area	gpa2∆ vs gpa2∆ + Gpa2-GFP	<0.0001	S4
